# Synthetic antigen-presenting cells reveal the diversity and functional specialisation of extracellular vesicles composing the fourth signal of T cell immunological synapses

**DOI:** 10.1101/2021.05.29.445691

**Authors:** Pablo F. Céspedes, Ashwin Jainarayanan, Lola Fernández-Messina, David G. Saliba, Salvatore Valvo, Audun Kvalvaag, Lina Chen, Elke Kurz, Charity Ganskow, Huw Colin-York, Marco Fritzsche, Yanchun Peng, Tao Dong, Errin Johnson, Jesús A. Siller-Farfán, Omer Dushek, Erdinc Sezgin, Ben Peacock, Alice Law, Dimitri Aubert, Simon Engledow, Moustafa Attar, Svenja Hester, Roman Fischer, Francisco Sánchez-Madrid, Michael L. Dustin

## Abstract

The T cell Immunological Synapse (IS) is a pivotal hub for the regulation of adaptive immunity by endowing the exchange of information between cells engaged in physical contacts. Beyond the integration of antigen (signal one), co-stimulation (signal two), and cytokines (signal three), the IS facilitates the delivery of T-cell effector assemblies including supramolecular attack particles (SMAPs) and extracellular vesicles (EVs). How these particulate outputs differ among T -cell subsets and how subcellular compartments and signals exchanged at the synapse contribute to their composition is not fully understood. Here we harnessed bead-supported lipid bilayers (BSLBs) as a tailorable and versatile technology for the study of synaptic particle biogenesis and composition in different T-cell subsets, including CART. These synthetic antigen-presenting cells (APCs) facilitated the characterisation of trans-synaptic vesicles (tSV) as a heterogeneous population of EVs comprising among others PM-derived synaptic ectosomes and CD63^+^ exosomes. We harnessed BSLB to unveil the factors influencing the vesicular release of CD40L, as a model effector, identifying CD40 trans presentation, T-cell activation, ESCRT upregulation/recruitment, antigen density/potency, co-repression by PD-1 ligands, and its processing by ADAM10 as major determinants. Further, BSLB made possible the comparison of microRNA (miR) species associated with tSV and steadily released EVs. Altogether, our data provide evidence for a higher specialisation of tSV which are enriched not only in effector immune receptors but also in miR and RNA-binding proteins. Considering the molecular uniqueness and functional complexity of the tSV output, which is also accompanied by SMAPs, we propose their classification as signal four.

**Graphical abstract:** 

**Highlights:**

- Bead Supported Lipid Bilayers (BSLB) reconstituting antigen-presenting cells support synapse assembly by T cells and the release of effector particles.
- BSLB facilitate the dissection of the cellular machineries and synapse composition shaping the released tSV.
- tSV and their steadily released counterparts have a different composition. TSV show a higher enrichment of effectors including immune receptors, miR, RNA- and other nucleic acid-binding proteins, than EVs.
