## Supplemental Table 1 for "Synthetic antigen-presenting cells reveal the diversity and functional specialisation of extracellular vesicles composing the fourth signal of T cell immunological synapses"

### Sheet: Table S2
Inhibitor	Working concentration	Effect on targets	References (PMID)
Dynasore	100 µM	Blocks endocytosis by targeting the GTPase activity of dynamin1, dynamin2 and Drp1. Inhibits fusion pore formation during exocytosis.	Macia et al., 2006; Tsai et al., 2009
Wortmannin	100 nM	Global inhibitor of PI3Ks. Upon TCR triggering wortmannin reduces the upregulation of FasL on the PM of CTL.	Pardo et al., 2003
SAR405	1 µM	Inhibits selectively class III PI3K Vps34 (PI3KC3), causes late endosome-lysosome swelling inhibiting the formation of autophagosomes.	Ronan et al., 2014; Pasquier et al., 2015
Brefeldin A	17.8 µM	Prevents budding of ER enclosed vesicles to Golgi by blocking association of ARF-1 and COP-I coat to the Golgi membrane, causing mixing of Golgi cisternae with the ER.	Chege et al, 1990; Helms et al, 1992; Young et al., 1999
Nocodazole	3 µM	Causes microtubule depolymerization, inhibits the reorientation of the MTOC and the polarized release of secretory vesicles in CTL.	Kupfer et al, 1984
Bafilomycin A1	10 nM	Inhibits vacuolar ATPase-C1 and C2 dependent acidification and Ca-P60A/SERCA-dependent autophagosome-lysosome fusion and autophagic flux inhibition. Intrinsic K+ ionophore inhibiting mitochondrial function.	Bowman et al., 1988; Shaikh et al., 2019; Teplova et al., 2007
Altenusin	50 µM	Inhibits broad N-SMases, pp60-Src, cFMS, MYLK.	Uchida et al., 1999
Manumycin A	10 µM	Inhibits exosome biogenesis via inhibition of farnesyltransferase and Ras/Raf/ERK1/2 signaling and reduction of the ESCRT-0 proteins Hrs, ALIX and Rab27a. Inhibits thioredoxin reductase-1.	Datta et al., 2017; Tuladhar et al., 2018
MG132	50 µM	Blocks the proteolytic activity of the 26S proteasome complex. Inhibit the disassembly of ubiquitin chains by the proteasome resulting in the depletion of free monoubiquitin.	Melikova et al., 2006
Cytochalasin D	4 µM	Inhibits polymerization of actin filaments. Stimulates ICAM-1:LFA-1 adhesion at concentration less than 3 µg/mL (5.9 µM).	Brown et al., 1979; Kucik et al, 1996
Latrunculin A	1 µM	Sequesters actin monomers to prevent polymerization. Without interfering with LFA-1: ICAM-1 interaction and cell-adhesion, latrunculin A inhibits TCR microcluster assembly and mature IS formation. Uncouples TCR triggering and lytic granule exocytosis in CTL.	Campi et al., 2005
Jasplakinolide	0.5 µM	Disrupts actin cytoskeleton by stimulating actin filament nucleation. Interferes significantly with the central accumulation of bound pMHC:TCR pairs. Uncouples TCR triggering and lytic granule exocytosis in CTL.	Bubb et al., 2000; Tskvitaria-Fuller et al., 2003
