## Supplemental Table 3 for "Synthetic antigen-presenting cells reveal the diversity and functional specialisation of extracellular vesicles composing the fourth signal of T cell immunological synapses"

### Sheet: Table S6
CD4 EVs	CD4 tSV	CD8 EVs	CD8 tSV
hsa-miR-1908-5p	hsa-miR-342-3p	hsa-miR-486-5p	hsa-miR-181b-5p
hsa-miR-30e-3p	hsa-miR-186-5p	hsa-miR-6501-5p	hsa-miR-342-3p
hsa-miR-221-3p	hsa-miR-184	hsa-miR-93-3p	hsa-miR-30c-5p
hsa-miR-4508	hsa-miR-23a-3p	hsa-miR-320e	hsa-miR-4508
hsa-miR-576-5p	hsa-miR-28-3p	hsa-miR-3195	hsa-miR-186-5p
hsa-miR-10400-5p	hsa-miR-101-3p	hsa-miR-3182	hsa-miR-23a-3p
hsa-miR-6765-3p	hsa-miR-26b-5p	hsa-miR-744-5p	hsa-miR-3960
hsa-miR-4449	hsa-miR-24-3p	hsa-miR-1307-3p	hsa-miR-1248
hsa-miR-3195	hsa-miR-361-3p	hsa-miR-10401-3p	hsa-miR-3609
hsa-miR-1285-3p	hsa-miR-142-3p	hsa-miR-18b-3p	hsa-miR-29a-3p
hsa-miR-3182	hsa-miR-27a-3p	hsa-miR-4448	hsa-miR-140-3p
hsa-miR-122-5p		hsa-miR-20a-5p	hsa-miR-26b-5p
hsa-miR-10a-5p		hsa-miR-21-3p	hsa-miR-532-5p
hsa-miR-4492		hsa-miR-222-3p	hsa-miR-361-3p
hsa-miR-941		hsa-miR-100-5p	hsa-miR-148b-3p
hsa-miR-4448		hsa-miR-4301	hsa-miR-142-3p
hsa-miR-20a-5p		hsa-miR-7706	hsa-miR-1291
hsa-miR-21-3p		hsa-miR-152-3p
hsa-miR-4301		hsa-miR-210-3p
hsa-miR-22-3p
hsa-miR-4791
hsa-miR-1285-5p
hsa-miR-210-3p
