## Supplemental Table 5 for "Synthetic antigen-presenting cells reveal the diversity and functional specialisation of extracellular vesicles composing the fourth signal of T cell immunological synapses"

### Sheet: Table S4
Antibody	Clone	Species and Isotype	Fluorochromes	Manufacturer
anti-human CD2	RPA-2.10	Mouse IgG1, κ	APC-Cy7	BioLegend® (San Diego, CA).
anti-human CD2	TS1/8	Mouse IgG1, κ	Brilliant Violet 421™	BioLegend® (San Diego, CA).
anti-human CD4	A161A1	Rat IgG2b, κ	PerCP-Cy5.5	BioLegend® (San Diego, CA).
anti-human CD4	OKT4	Mouse IgG2b, κ	PE-Cy7	BioLegend® (San Diego, CA).
anti-human CD6	BL-CD6	Mouse IgG1	PE	BioLegend® (San Diego, CA).
anti-human CD8α	HIT8a	Mouse IgG1, κ	Alexa Fluor® 700	BioLegend® (San Diego, CA).
anti-human CD28	CD28.2	Mouse IgG1, κ	eFluor® 450, Alexa Fluor® 700	BioLegend® (San Diego, CA).
anti-human CD38	HB-7	Mouse IgG1, κ	Alexa Fluor® 700	BioLegend® (San Diego, CA).
anti-human CD39	A1	Mouse IgG1, κ	Brilliant Violet 510™	BioLegend® (San Diego, CA).
anti-human CD45	2D1	Mouse IgG1, κ	PE-Cy7, APC-Cy7	BioLegend® (San Diego, CA).
anti-human CD63	H5C6	Mouse IgG1, κ	PerCP-Cy5.5	BioLegend® (San Diego, CA).
anti-human CD73	AD2	Mouse IgG1, κ	Alexa Fluor® 647	BioLegend® (San Diego, CA).
anti-human CD81	5A6	Mouse IgG1, κ	Brilliant Violet 510™; PE-Cy7	BioLegend® (San Diego, CA).
anti-human CD154 (CD40L)	24-31	Mouse IgG1, κ	Alexa Fluor® 488 & 647; PE	BioLegend® (San Diego, CA).
anti-human/mouse CD278 (ICOS)	C398.4A	Armenian Hamster IgG	Alexa Fluor® 647, Brilliant Violet 785™	BioLegend® (San Diego, CA).
anti-human CD279 (PD-1)	EH12.2H7	Mouse IgG1, κ	APC-Cy7	BioLegend® (San Diego, CA).
anti-human CD317 (BST2/Tetherin)	RS38E	Mouse IgG1, κ	PE; Alexa Fluor® 647	BioLegend® (San Diego, CA).
anti-human CD317 (BST2, PDCA-1)	26F8	Mouse IgG1, κ	Alexa Fluor® 488	eBioscience™, Thermo FIsher Scientific Inc. (MA, USA).
anti-human TCRαβ	IP26	Mouse IgG1, κ	Alexa Fluor® 488 & 647; Brilliant Violet 421™	BioLegend® (San Diego, CA).
anti-human Perforin	B-D48	Mouse IgG1, κ	Brilliant Violet 421™; PE-Cy7	BioLegend® (San Diego, CA).
Mouse IgG1 kappa Isotype control	X40	Mouse IgG1, κ	Brilliant Violet™ 421	BioLegend® (San Diego, CA).
Mouse IgG1 kappa Isotype control	MOPC-21	Mouse IgG1, κ	Alexa Fluor® 488, 647 & 700; Brilliant Violet™ 421 & 510; PE	BioLegend® (San Diego, CA).
Mouse IgG1 kappa Isotype control	P3.6.2.8.1	Mouse IgG1, κ	Alexa Fluor® 647, eFluor® 450	BioLegend® (San Diego, CA), eBioscience™, Thermo FIsher Scientific Inc. (MA, USA).
Mouse IgG2a kappa Isotype control	MOPC-173	Mouse IgG2a, κ	Alexa Fluor® 647	BioLegend® (San Diego, CA).
Mouse IgG2b kappa Isotype control	MPC-11	Mouse IgG2b, κ	PE-Cy7; Alexa Fluor® 647	BioLegend® (San Diego, CA).
Rat IgG2b kappa Isotype control	RTK4530	Rat IgG2b, κ	PerCP-Cy5.5	BioLegend® (San Diego, CA).
Armenian Hamster IgG Isotype control	HTK888	Armenian Hamster IgG	Alexa Fluor® 647	BioLegend® (San Diego, CA).
