## Supplemental Table 6 for "Synthetic antigen-presenting cells reveal the diversity and functional specialisation of extracellular vesicles composing the fourth signal of T cell immunological synapses"

### Sheet: Table S5
Target	gRNA sequence (PAM underlined)	Commercial name
CD4	GAAGATGAGGGTGCACGAGTGGG	Hs.Cas9.CD4.1.AD
CD81	ATCTACATCCTCATCGCTGTGGG	Hs.Cas9.CD81.1.AB
ADAM10	CCCCATAAATACGGTCCTCAGGG	Hs.Cas9.ADAM10.1.AA
BST2	CCCCCAGAATCACGATGATCAGG	Hs.Cas9.BST2.1.AA
TSG101	CTATCCGCCATACCAGGCAACGG and GTGGCAGGATATGGACCACCAGG	Hs.Cas9.TSG101.1.AA and Hs.Cas9.TSG101.1.AB
